# Characterization of a novel humanized heavy chain antibody targeting endogenous retroviruses with anti-lymphoma activity

**DOI:** 10.1101/2024.01.17.576027

**Authors:** Filippo Spriano, Luciano Cascione, Jacopo Sgrignani, Nikolai Bendik, Sara Napoli, Giulio Sartori, Eleonora Cannas, Tao Gong, Alberto J. Arribas, Marco Pizzi, Davide Rossi, Davide F. Robbiani, Andrea Cavalli, Francesco Bertoni

**Affiliations:** Institute of Oncology Research, USI, Bellinzona, Switzerland; SIB Swiss Institute of Bioinformatics, Lausanne, Switzerland; Institute for Research in Biomedicine, USI, Bellinzona, Switzerland; Department of Medicine, Cytopathology and Surgical Pathology Unit, University of Padova, Italy; Oncology Institute of Southern Switzerland, Ente Ospedaliero Cantonale, Bellinzona, Switzerland

## Abstract

Lymphomas continue to pose therapeutic challenges, with a considerable portion of patients facing refractory disease. This study focuses on Diffuse Large B-cell Lymphoma (DLBCL), the most prevalent lymphoma type. Within the human genome, transposable elements (TEs), particularly Human Endogenous Retroviruses (HERVs), constitute a significant yet understudied portion. Among HERVs, the HERV-K family, specifically HERV-K113 and HERV-K115, has intact open reading frames. Epigenetic regulation tightly controls HERV expression, and aberrant expression has been observed in various cancers, including lymphomas.

This research investigates the potential of HERV-K as a therapeutic target in DLBCL. The study encompasses comprehensive methods, including RNA extraction, PCR detection, flow cytometry, immunoblotting, peptide prediction, phage display, surface plasmon resonance, ELISA, antibody-dependent cell-mediated cytotoxicity, internalization assays, and bioinformatic analysis. Results reveal the presence and expression of HERVs in lymphoma patients and cell lines, with the HERV-K envelope protein identified as a crucial contributor to lymphoma cell growth. Moreover, the study identifies immunogenic regions of HERV-K, leading to the development of a humanized camelid nanobody (FF-01) with potential therapeutic applications. Furthermore, bioinformatic analysis differentiates DLBCL subgroups based on TE expression, providing insights into prognostic variations. Patients with high HERV-K113 expression show activation of pathways related to antiviral responses, suggesting a viral mimicry state.

In conclusion, the study highlights the clinical relevance of HERVs in lymphomas, proposing them as novel therapeutic targets. The newly developed nanobody FF-01 demonstrates anti-lymphoma activity through antibody-dependent cellular cytotoxicity and internalization. This research opens avenues for exploring endogenous retroviruses as targets for immunotherapy in lymphomas, showcasing the potential of FF-01 as a promising candidate for further investigation.
