## Supplementary table 2 for "Characterization of a novel humanized heavy chain antibody targeting endogenous retroviruses with anti-lymphoma activity"

### Sheet: Foglio1
NAME	SIZE	ES	NES	NOM p-val	FDR q-val	FWER p-val	RANK AT MAX	LEADING EDGE
WP_HEPATITIS_B_INFECTION	130	0.572998	2.59202	0	0	0	5401	tags=68%, list=30%, signal=95%
WP_B_CELL_RECEPTOR_SIGNALING_PATHWAY	92	0.591994	2.5494	0	0	0	5191	tags=70%, list=28%, signal=97%
WP_TCELL_RECEPTOR_SIGNALING_PATHWAY	84	0.609248	2.52643	0	0	0	5149	tags=69%, list=28%, signal=96%
KEGG_T_CELL_RECEPTOR_SIGNALING_PATHWAY	101	0.571709	2.49534	0	0	0	5149	tags=64%, list=28%, signal=89%
PID_CD8_TCR_PATHWAY	49	0.641011	2.47429	0	0	0	5326	tags=80%, list=29%, signal=112%
PID_TCR_PATHWAY	59	0.61954	2.45309	0	0	0	5326	tags=73%, list=29%, signal=103%
PID_FCER1_PATHWAY	56	0.608939	2.39882	0	0	0	4705	tags=64%, list=26%, signal=86%
KEGG_NATURAL_KILLER_CELL_MEDIATED_CYTOTOXICITY	103	0.545204	2.37118	0	0	0	5483	tags=62%, list=30%, signal=88%
KEGG_PHOSPHATIDYLINOSITOL_SIGNALING_SYSTEM	67	0.579599	2.36421	0	0	0	5136	tags=64%, list=28%, signal=89%
WP_TNFALPHA_SIGNALING_PATHWAY	88	0.549439	2.36385	0	0	0	4612	tags=64%, list=25%, signal=85%
WP_PDGFRBETA_PATHWAY	29	0.684377	2.36092	0	0	0	3816	tags=66%, list=21%, signal=83%
WP_MEASLES_VIRUS_INFECTION	112	0.529324	2.35728	0	0	0	6067	tags=64%, list=33%, signal=96%
SIG_BCR_SIGNALING_PATHWAY	45	0.634426	2.3563	0	0	0	3178	tags=62%, list=17%, signal=75%
WP_RANKLRANK_SIGNALING_PATHWAY	52	0.60381	2.34525	0	0	0	4589	tags=63%, list=25%, signal=84%
WP_IL1_SIGNALING_PATHWAY	52	0.604854	2.34485	0	0	0	4937	tags=62%, list=27%, signal=84%
WP_ANGIOPOIETINLIKE_PROTEIN_8_REGULATORY_PATHWAY	116	0.524513	2.34409	0	0	0	3873	tags=52%, list=21%, signal=65%
KEGG_NEUROTROPHIN_SIGNALING_PATHWAY	116	0.52023	2.34334	0	0	0	4705	tags=53%, list=26%, signal=72%
PID_IL2_1PATHWAY	55	0.597168	2.33442	0	0	0	5697	tags=73%, list=31%, signal=105%
REACTOME_PHOSPHOLIPID_METABOLISM	172	0.493307	2.32138	0	7.44e-05	0.001	4858	tags=49%, list=27%, signal=67%
BIOCARTA_KERATINOCYTE_PATHWAY	44	0.620579	2.31865	0	7.07e-05	0.001	4671	tags=64%, list=26%, signal=85%
BIOCARTA_HIVNEF_PATHWAY	56	0.590232	2.30421	0	6.73e-05	0.001	4615	tags=63%, list=25%, signal=83%
BIOCARTA_MAPK_PATHWAY	80	0.553727	2.29709	0	6.42e-05	0.001	4937	tags=66%, list=27%, signal=90%
WP_INTERLEUKIN1_IL1_STRUCTURAL_PATHWAY	49	0.597757	2.28247	0	0.000123	0.002	4937	tags=65%, list=27%, signal=89%
PID_PDGFRB_PATHWAY	126	0.505657	2.27797	0	0.000118	0.002	5381	tags=52%, list=29%, signal=74%
PID_PS1_PATHWAY	41	0.620756	2.27721	0	0.000113	0.002	2743	tags=49%, list=15%, signal=57%
REACTOME_TRANSPORT_OF_MATURE_MRNAS_DERIVED_FROM_INTRONLESS_TRANSCRIPTS	40	0.615148	2.27686	0	0.000109	0.002	3236	tags=50%, list=18%, signal=61%
KEGG_B_CELL_RECEPTOR_SIGNALING_PATHWAY	71	0.555638	2.27549	0	0.000105	0.002	5490	tags=62%, list=30%, signal=88%
PID_CXCR4_PATHWAY	95	0.52877	2.27336	0	0.000101	0.002	5208	tags=56%, list=28%, signal=78%
REACTOME_INTRA_GOLGI_TRAFFIC	42	0.613084	2.27256	0	9.73e-05	0.002	4493	tags=62%, list=25%, signal=82%
SIG_IL4RECEPTOR_IN_B_LYPHOCYTES	27	0.684057	2.26847	0	9.41e-05	0.002	3349	tags=67%, list=18%, signal=82%
KEGG_ACUTE_MYELOID_LEUKEMIA	54	0.58426	2.26537	0	9.1e-05	0.002	5381	tags=70%, list=29%, signal=99%
WP_IL4_SIGNALING_PATHWAY	53	0.588122	2.26093	0	8.82e-05	0.002	5047	tags=66%, list=28%, signal=91%
REACTOME_SARS_COV_2_ACTIVATES_MODULATES_INNATE_AND_ADAPTIVE_IMMUNE_RESPONSES	95	0.522146	2.25897	0	8.55e-05	0.002	4333	tags=54%, list=24%, signal=70%
HALLMARK_MITOTIC_SPINDLE	196	0.471687	2.25778	0	8.3e-05	0.002	4834	tags=45%, list=26%, signal=61%
WP_PROLACTIN_SIGNALING_PATHWAY	73	0.542083	2.2569	0	8.06e-05	0.002	4705	tags=60%, list=26%, signal=81%
PID_ARF_3PATHWAY	19	0.730404	2.25645	0	0.000118	0.003	2185	tags=63%, list=12%, signal=72%
REACTOME_PI_METABOLISM	77	0.541162	2.2549	0	0.000114	0.003	4731	tags=56%, list=26%, signal=75%
WP_TOLLLIKE_RECEPTOR_SIGNALING_PATHWAY	82	0.532883	2.25199	0	0.000111	0.003	4705	tags=55%, list=26%, signal=74%
WP_IL3_SIGNALING_PATHWAY	45	0.605014	2.23994	0	0.000109	0.003	3216	tags=58%, list=18%, signal=70%
REACTOME_INTERLEUKIN_2_FAMILY_SIGNALING	37	0.621036	2.23987	0	0.000106	0.003	5047	tags=76%, list=28%, signal=104%
REACTOME_TBC_RABGAPS	42	0.601345	2.22962	0	0.000137	0.004	4095	tags=57%, list=22%, signal=73%
BIOCARTA_PDGF_PATHWAY	28	0.665486	2.22506	0	0.000167	0.005	3873	tags=64%, list=21%, signal=81%
WP_MODULATORS_OF_TCR_SIGNALING_AND_T_CELL_ACTIVATION	58	0.572121	2.22471	0	0.000163	0.005	5149	tags=71%, list=28%, signal=98%
PID_TRAIL_PATHWAY	26	0.667383	2.22381	0	0.000159	0.005	5050	tags=81%, list=28%, signal=111%
REACTOME_NUCLEAR_ENVELOPE_BREAKDOWN	50	0.581958	2.22301	0	0.000156	0.005	5003	tags=56%, list=27%, signal=77%
REACTOME_HATS_ACETYLATE_HISTONES	75	0.53839	2.21572	0	0.000182	0.006	3459	tags=49%, list=19%, signal=61%
KEGG_FC_EPSILON_RI_SIGNALING_PATHWAY	66	0.54569	2.21475	0	0.000178	0.006	5149	tags=65%, list=28%, signal=90%
WP_INSULIN_SIGNALING	149	0.481253	2.21467	0	0.000175	0.006	4782	tags=51%, list=26%, signal=69%
WP_HOSTPATHOGEN_INTERACTION_OF_HUMAN_CORONAVIRUSES_INTERFERON_INDUCTION	30	0.652177	2.21424	0	0.000171	0.006	4589	tags=70%, list=25%, signal=93%
PID_EPO_PATHWAY	32	0.63847	2.21188	0	0.000168	0.006	4072	tags=69%, list=22%, signal=88%
WP_PDGF_PATHWAY	39	0.609072	2.2116	0	0.000164	0.006	4589	tags=64%, list=25%, signal=85%
PID_IFNG_PATHWAY	39	0.613316	2.20921	0	0.000161	0.006	3597	tags=51%, list=20%, signal=64%
REACTOME_SIGNALING_BY_ERYTHROPOIETIN	24	0.688785	2.20811	0	0.000158	0.006	5326	tags=92%, list=29%, signal=129%
PID_BCR_5PATHWAY	62	0.560001	2.20775	0	0.000155	0.006	5191	tags=63%, list=28%, signal=88%
WP_TNFRELATED_WEAK_INDUCER_OF_APOPTOSIS_TWEAK_SIGNALING_PATHWAY	40	0.607638	2.20647	0	0.000153	0.006	3879	tags=63%, list=21%, signal=79%
REACTOME_RAC1_GTPASE_CYCLE	172	0.466144	2.20615	0	0.00015	0.006	4482	tags=42%, list=25%, signal=55%
KEGG_TOLL_LIKE_RECEPTOR_SIGNALING_PATHWAY	81	0.526728	2.20578	0	0.000147	0.006	4705	tags=54%, list=26%, signal=73%
REACTOME_INTERFERON_SIGNALING	171	0.474171	2.2057	0	0.000145	0.006	5795	tags=54%, list=32%, signal=79%
PID_MET_PATHWAY	78	0.529638	2.20496	0	0.000142	0.006	5149	tags=58%, list=28%, signal=80%
KEGG_INOSITOL_PHOSPHATE_METABOLISM	50	0.575516	2.20455	0	0.000163	0.007	5031	tags=58%, list=28%, signal=80%
REACTOME_NUCLEAR_PORE_COMPLEX_NPC_DISASSEMBLY	33	0.634772	2.20395	0	0.000161	0.007	3251	tags=48%, list=18%, signal=59%
BIOCARTA_EGF_PATHWAY	26	0.674184	2.20285	0	0.000158	0.007	3816	tags=65%, list=21%, signal=83%
KEGG_CHRONIC_MYELOID_LEUKEMIA	69	0.548571	2.20276	0	0.000156	0.007	5434	tags=68%, list=30%, signal=97%
REACTOME_RAB_REGULATION_OF_TRAFFICKING	119	0.495263	2.20217	0	0.000153	0.007	3904	tags=44%, list=21%, signal=55%
REACTOME_CDC42_GTPASE_CYCLE	147	0.471029	2.19339	0	0.000172	0.008	4262	tags=41%, list=23%, signal=53%
WP_EGFEGFR_SIGNALING_PATHWAY	153	0.477264	2.19218	0	0.000169	0.008	5368	tags=57%, list=29%, signal=80%
WP_INTERFERON_TYPE_I_SIGNALING_PATHWAYS	52	0.571365	2.18219	0	0.00021	0.01	4062	tags=60%, list=22%, signal=76%
WP_TCELL_ANTIGEN_RECEPTOR_TCR_PATHWAY_DURING_STAPHYLOCOCCUS_AUREUS_INFECTION	60	0.552152	2.18072	0	0.000207	0.01	5119	tags=60%, list=28%, signal=83%
REACTOME_EXPORT_OF_VIRAL_RIBONUCLEOPROTEINS_FROM_NUCLEUS	29	0.640051	2.18038	0	0.000204	0.01	5338	tags=69%, list=29%, signal=97%
BIOCARTA_EPO_PATHWAY	18	0.71473	2.17454	0	0.000201	0.01	3816	tags=72%, list=21%, signal=91%
REACTOME_ASPARAGINE_N_LINKED_GLYCOSYLATION	272	0.43705	2.1739	0	0.000198	0.01	4495	tags=42%, list=25%, signal=55%
REACTOME_IRE1ALPHA_ACTIVATES_CHAPERONES	47	0.58452	2.17126	0	0.000215	0.011	3485	tags=53%, list=19%, signal=66%
BIOCARTA_IL6_PATHWAY	21	0.700687	2.17097	0	0.000213	0.011	3216	tags=62%, list=18%, signal=75%
REACTOME_GLUCOSE_METABOLISM	78	0.521884	2.16731	0	0.000248	0.013	5704	tags=58%, list=31%, signal=84%
KEGG_GLYCEROPHOSPHOLIPID_METABOLISM	59	0.54852	2.16655	0	0.000245	0.013	4858	tags=54%, list=27%, signal=74%
REACTOME_NUCLEAR_IMPORT_OF_REV_PROTEIN	31	0.615424	2.16501	0	0.000261	0.014	5338	tags=65%, list=29%, signal=91%
KEGG_LYSOSOME	116	0.485096	2.16449	0	0.000257	0.014	4246	tags=42%, list=23%, signal=55%
WP_NONSMALL_CELL_LUNG_CANCER	66	0.534919	2.1621	0	0.000254	0.014	5434	tags=61%, list=30%, signal=86%
WP_TYPE_I_INTERFERON_INDUCTION_AND_SIGNALING_DURING_SARSCOV2_INFECTION	25	0.672821	2.161	0	0.000251	0.014	4102	tags=68%, list=22%, signal=88%
REACTOME_HDMS_DEMETHYLATE_HISTONES	22	0.687205	2.16083	0	0.000248	0.014	3367	tags=68%, list=18%, signal=83%
REACTOME_RETROGRADE_TRANSPORT_AT_THE_TRANS_GOLGI_NETWORK	49	0.566891	2.16072	0	0.000245	0.014	4318	tags=55%, list=24%, signal=72%
KEGG_NON_SMALL_CELL_LUNG_CANCER	49	0.572781	2.16018	0	0.000242	0.014	5434	tags=65%, list=30%, signal=93%
PID_CXCR3_PATHWAY	41	0.596477	2.1599	0	0.000239	0.014	5326	tags=63%, list=29%, signal=89%
WP_TCELL_ACTIVATION_SARSCOV2	85	0.515994	2.15763	0	0.000236	0.014	5547	tags=60%, list=30%, signal=86%
BIOCARTA_TOLL_PATHWAY	23	0.663083	2.15723	0	0.000233	0.014	4589	tags=65%, list=25%, signal=87%
REACTOME_INTERFERON_GAMMA_SIGNALING	81	0.520063	2.15611	0	0.00023	0.014	4647	tags=51%, list=25%, signal=68%
REACTOME_CHROMATIN_MODIFYING_ENZYMES	190	0.449591	2.15534	0	0.000228	0.014	3459	tags=41%, list=19%, signal=49%
REACTOME_REGULATION_OF_GLUCOKINASE_BY_GLUCOKINASE_REGULATORY_PROTEIN	27	0.644324	2.15026	0	0.000241	0.015	5338	tags=70%, list=29%, signal=99%
REACTOME_SUMOYLATION_OF_UBIQUITINYLATION_PROTEINS	36	0.601812	2.1499	0	0.000238	0.015	5003	tags=61%, list=27%, signal=84%
WP_PHOSPHOINOSITIDES_METABOLISM	42	0.586411	2.14546	0	0.000282	0.018	5031	tags=69%, list=28%, signal=95%
BIOCARTA_TNFR1_PATHWAY	29	0.623198	2.14407	0	0.000279	0.018	4615	tags=66%, list=25%, signal=88%
REACTOME_MITOTIC_PROPHASE	78	0.518154	2.14309	0	0.000322	0.021	5003	tags=53%, list=27%, signal=72%
PID_FAS_PATHWAY	36	0.608569	2.13835	0	0.000363	0.024	5217	tags=69%, list=29%, signal=97%
HALLMARK_INTERFERON_ALPHA_RESPONSE	94	0.492678	2.13799	0	0.00036	0.024	5041	tags=47%, list=28%, signal=64%
REACTOME_RAC2_GTPASE_CYCLE	82	0.513547	2.13462	0	0.00037	0.025	5151	tags=51%, list=28%, signal=71%
REACTOME_TOLL_LIKE_RECEPTOR_CASCADES	155	0.455895	2.13429	0	0.000381	0.026	4152	tags=43%, list=23%, signal=55%
SIG_INSULIN_RECEPTOR_PATHWAY_IN_CARDIAC_MYOCYTES	48	0.581643	2.13295	0	0.000391	0.027	3178	tags=44%, list=17%, signal=53%
PID_CDC42_PATHWAY	68	0.525494	2.13261	0	0.000387	0.027	5031	tags=54%, list=28%, signal=75%
WP_EPO_RECEPTOR_SIGNALING	25	0.656903	2.13191	0	0.000383	0.027	4963	tags=72%, list=27%, signal=99%
KEGG_INSULIN_SIGNALING_PATHWAY	119	0.480249	2.13115	0	0.000394	0.028	3956	tags=45%, list=22%, signal=58%
REACTOME_GLYCOLYSIS	61	0.541409	2.13058	0	0.00039	0.028	5338	tags=54%, list=29%, signal=76%
PID_WNT_CANONICAL_PATHWAY	19	0.700189	2.12927	0	0.000399	0.029	2743	tags=63%, list=15%, signal=74%
WP_TOLLLIKE_RECEPTOR_SIGNALING_RELATED_TO_MYD88	28	0.640019	2.12899	0	0.000395	0.029	4589	tags=64%, list=25%, signal=86%
WP_IL2_SIGNALING_PATHWAY	41	0.579964	2.12766	0	0.000392	0.029	5104	tags=68%, list=28%, signal=95%
KEGG_FC_GAMMA_R_MEDIATED_PHAGOCYTOSIS	85	0.507236	2.1236	0	0.000428	0.032	5208	tags=52%, list=28%, signal=72%
REACTOME_COSTIMULATION_BY_THE_CD28_FAMILY	69	0.521461	2.12197	0	0.000437	0.033	5372	tags=59%, list=29%, signal=84%
WP_STEROL_REGULATORY_ELEMENTBINDING_PROTEINS_SREBP_SIGNALING	65	0.526157	2.11657	0	0.000446	0.034	4593	tags=54%, list=25%, signal=72%
WP_MAPK_SIGNALING_PATHWAY	202	0.442614	2.11338	0	0.000481	0.037	3956	tags=42%, list=22%, signal=52%
BIOCARTA_ARAP_PATHWAY	17	0.725645	2.11305	0	0.000476	0.037	2185	tags=53%, list=12%, signal=60%
PID_IL2_STAT5_PATHWAY	30	0.614957	2.1128	0	0.000472	0.037	5381	tags=80%, list=29%, signal=113%
HALLMARK_INTERFERON_GAMMA_RESPONSE	192	0.441665	2.11228	0	0.000468	0.037	5811	tags=48%, list=32%, signal=70%
REACTOME_MYD88_INDEPENDENT_TLR4_CASCADE	106	0.480513	2.10924	0	0.000514	0.041	3816	tags=46%, list=21%, signal=58%
REACTOME_TRANSPORT_TO_THE_GOLGI_AND_SUBSEQUENT_MODIFICATION	160	0.452582	2.10768	0	0.000522	0.042	4493	tags=42%, list=25%, signal=55%
WP_WNT_SIGNALING_PATHWAY	48	0.556514	2.10725	0	0.000517	0.042	4888	tags=63%, list=27%, signal=85%
REACTOME_INTERFERON_ALPHA_BETA_SIGNALING	58	0.535358	2.10347	0	0.000525	0.043	5767	tags=62%, list=32%, signal=90%
PID_GMCSF_PATHWAY	34	0.587269	2.10326	0	0.00052	0.043	5706	tags=76%, list=31%, signal=111%
PID_TNF_PATHWAY	43	0.580477	2.10116	0	0.00054	0.045	4612	tags=72%, list=25%, signal=96%
BIOCARTA_PITX2_PATHWAY	15	0.745772	2.10047	0	0.000535	0.045	3351	tags=73%, list=18%, signal=90%
WP_MIRNA_ROLE_IN_IMMUNE_RESPONSE_IN_SEPSIS	33	0.603083	2.10029	0	0.000531	0.045	5554	tags=73%, list=30%, signal=104%
BIOCARTA_GLEEVEC_PATHWAY	23	0.658543	2.10013	0	0.000526	0.045	3873	tags=70%, list=21%, signal=88%
REACTOME_MATURATION_OF_SARS_COV_2_SPIKE_PROTEIN	36	0.588837	2.09817	0	0.000545	0.047	1781	tags=39%, list=10%, signal=43%
REACTOME_TOLL_LIKE_RECEPTOR_9_TLR9_CASCADE	104	0.485124	2.09593	0	0.000552	0.048	4140	tags=48%, list=23%, signal=62%
REACTOME_INTRA_GOLGI_AND_RETROGRADE_GOLGI_TO_ER_TRAFFIC	184	0.443609	2.09576	0	0.000559	0.049	4493	tags=43%, list=25%, signal=57%
WP_ONCOSTATIN_M_SIGNALING_PATHWAY	62	0.526758	2.09419	0	0.000566	0.05	4705	tags=55%, list=26%, signal=74%
BIOCARTA_IL2_PATHWAY	22	0.668651	2.0927	0	0.000573	0.05	4256	tags=68%, list=23%, signal=89%
WP_LEPTIN_SIGNALING_PATHWAY	72	0.497038	2.09046	0	0.00058	0.051	4705	tags=54%, list=26%, signal=73%
REACTOME_ANTIGEN_ACTIVATES_B_CELL_RECEPTOR_BCR_LEADING_TO_GENERATION_OF_SECOND_MESSENGERS	79	0.502308	2.08716	0	0.000608	0.054	7702	tags=73%, list=42%, signal=126%
SA_PTEN_PATHWAY	17	0.70184	2.08594	0	0.000603	0.054	3802	tags=71%, list=21%, signal=89%
WP_ESTROGEN_SIGNALING_PATHWAY	21	0.662866	2.08578	0	0.000599	0.054	5031	tags=71%, list=28%, signal=98%
PID_ERBB1_RECEPTOR_PROXIMAL_PATHWAY	33	0.598004	2.08394	0	0.000605	0.054	5326	tags=70%, list=29%, signal=98%
KEGG_ERBB_SIGNALING_PATHWAY	76	0.507029	2.08326	0	0.0006	0.054	5381	tags=59%, list=29%, signal=84%
SIG_CD40PATHWAYMAP	33	0.592641	2.08316	0	0.000596	0.054	4140	tags=67%, list=23%, signal=86%
PID_VEGFR1_2_PATHWAY	69	0.514092	2.07953	0	0.000612	0.056	5149	tags=59%, list=28%, signal=82%
REACTOME_TOLL_LIKE_RECEPTOR_TLR1_TLR2_CASCADE	108	0.46771	2.07943	0	0.000607	0.056	3816	tags=44%, list=21%, signal=55%
WP_MET_IN_TYPE_1_PAPILLARY_RENAL_CELL_CARCINOMA	53	0.534245	2.07814	0	0.000603	0.056	4072	tags=55%, list=22%, signal=70%
WP_IMMUNE_RESPONSE_TO_TUBERCULOSIS	23	0.646332	2.0777	0	0.000609	0.057	4023	tags=57%, list=22%, signal=72%
BIOCARTA_STRESS_PATHWAY	23	0.663832	2.07331	0	0.000686	0.064	4589	tags=70%, list=25%, signal=93%
KEGG_ENDOMETRIAL_CANCER	50	0.54509	2.07291	0	0.000681	0.064	5434	tags=66%, list=30%, signal=94%
REACTOME_HCMV_LATE_EVENTS	51	0.532758	2.07247	0	0.000707	0.066	5003	tags=53%, list=27%, signal=73%
WP_T_CELL_RECEPTOR_AND_COSTIMULATORY_SIGNALING	28	0.602563	2.07156	0.00171821	0.000722	0.068	4671	tags=71%, list=26%, signal=96%
BIOCARTA_FCER1_PATHWAY	38	0.574392	2.06827	0	0.000746	0.07	4256	tags=58%, list=23%, signal=75%
BIOCARTA_IL2RB_PATHWAY	37	0.584142	2.06447	0	0.000791	0.075	3873	tags=57%, list=21%, signal=72%
PID_CD8_TCR_DOWNSTREAM_PATHWAY	53	0.535328	2.06413	0	0.000795	0.076	5414	tags=62%, list=30%, signal=88%
BIOCARTA_CERAMIDE_PATHWAY	21	0.646756	2.06382	0	0.000799	0.077	3816	tags=67%, list=21%, signal=84%
KEGG_MTOR_SIGNALING_PATHWAY	48	0.539238	2.062	0	0.000833	0.081	2579	tags=44%, list=14%, signal=51%
WP_KIT_RECEPTOR_SIGNALING_PATHWAY	57	0.528918	2.06147	0	0.000836	0.082	3942	tags=51%, list=22%, signal=65%
REACTOME_RHO_GTPASE_CYCLE	419	0.396325	2.0612	0	0.000831	0.082	4493	tags=38%, list=25%, signal=49%
WP_IL9_SIGNALING_PATHWAY	14	0.736413	2.05773	0	0.000902	0.089	2477	tags=71%, list=14%, signal=83%
WP_ERBB_SIGNALING_PATHWAY	80	0.488827	2.05491	0	0.000952	0.095	5434	tags=56%, list=30%, signal=80%
PID_BETA_CATENIN_DEG_PATHWAY	16	0.712217	2.05393	0	0.000946	0.095	2743	tags=69%, list=15%, signal=81%
WP_AUTOPHAGY	29	0.608056	2.05258	0	0.000958	0.097	4035	tags=66%, list=22%, signal=84%
WP_THYMIC_STROMAL_LYMPHOPOIETIN_TSLP_SIGNALING_PATHWAY	46	0.536607	2.0522	0	0.000952	0.097	5401	tags=70%, list=30%, signal=98%
REACTOME_ROLE_OF_PHOSPHOLIPIDS_IN_PHAGOCYTOSIS	73	0.498257	2.05088	0	0.000973	0.1	8110	tags=75%, list=44%, signal=135%
REACTOME_ER_TO_GOLGI_ANTEROGRADE_TRANSPORT	137	0.4494	2.05087	0	0.000967	0.1	3510	tags=36%, list=19%, signal=44%
BIOCARTA_MET_PATHWAY	32	0.582032	2.0497	0	0.000997	0.104	5151	tags=63%, list=28%, signal=87%
REACTOME_SIGNALING_BY_KIT_IN_DISEASE	19	0.671274	2.04703	0	0.00105318	0.111	5326	tags=79%, list=29%, signal=111%
REACTOME_INTERLEUKIN_17_SIGNALING	66	0.508134	2.04515	0	0.00106434	0.113	4621	tags=58%, list=25%, signal=77%
WP_GLIOBLASTOMA_SIGNALING_PATHWAYS	78	0.492954	2.04476	0	0.00107528	0.115	5434	tags=51%, list=30%, signal=73%
REACTOME_TRANSPORT_OF_THE_SLBP_DEPENDANT_MATURE_MRNA	33	0.595187	2.03912	0	0.00120219	0.13	3236	tags=48%, list=18%, signal=59%
WP_INTERLEUKIN11_SIGNALING_PATHWAY	41	0.554465	2.03589	0	0.00125669	0.135	5149	tags=63%, list=28%, signal=88%
WP_TYPE_II_INTERFERON_SIGNALING	32	0.585969	2.03566	0	0.00124888	0.135	4023	tags=47%, list=22%, signal=60%
WP_NEURODEGENERATION_WITH_BRAIN_IRON_ACCUMULATION_NBIA_SUBTYPES_PATHWAY	43	0.55165	2.03473	0	0.00125015	0.136	4035	tags=58%, list=22%, signal=74%
BIOCARTA_HCMV_PATHWAY	17	0.691968	2.03467	0	0.00124248	0.136	5031	tags=82%, list=28%, signal=114%
WP_NOTCH_SIGNALING	43	0.548163	2.03462	0	0.00123491	0.136	4110	tags=51%, list=22%, signal=66%
WP_DNA_IRDAMAGE_AND_CELLULAR_RESPONSE_VIA_ATR	76	0.49043	2.03452	0	0.00123593	0.137	4574	tags=46%, list=25%, signal=61%
REACTOME_INTERLEUKIN_15_SIGNALING	14	0.726819	2.03251	0	0.00128805	0.143	3178	tags=79%, list=17%, signal=95%
REACTOME_SIGNALING_BY_NTRKS	124	0.454428	2.03185	0	0.00128033	0.143	4705	tags=47%, list=26%, signal=63%
BIOCARTA_TCR_PATHWAY	44	0.543536	2.03138	0.00165837	0.00128103	0.144	5031	tags=66%, list=28%, signal=91%
BIOCARTA_BIOPEPTIDES_PATHWAY	25	0.609822	2.02998	0	0.00130621	0.148	4705	tags=72%, list=26%, signal=97%
REACTOME_SUMOYLATION_OF_CHROMATIN_ORGANIZATION_PROTEINS	52	0.535862	2.02967	0	0.00130647	0.149	5003	tags=56%, list=27%, signal=77%
REACTOME_ANTIVIRAL_MECHANISM_BY_IFN_STIMULATED_GENES	76	0.490762	2.02888	0	0.00129883	0.149	6182	tags=64%, list=34%, signal=97%
PID_HIV_NEF_PATHWAY	35	0.571961	2.0281	0	0.00129945	0.15	4615	tags=66%, list=25%, signal=88%
WP_TRANSLATION_INHIBITORS_IN_CHRONICALLY_ACTIVATED_PDGFRA_CELLS	45	0.544218	2.0278	0	0.00129994	0.151	5104	tags=64%, list=28%, signal=89%
REACTOME_RHOV_GTPASE_CYCLE	37	0.569684	2.02688	0	0.00129247	0.151	3480	tags=49%, list=19%, signal=60%
KEGG_LYSINE_DEGRADATION	38	0.560899	2.02663	0	0.00130112	0.153	3506	tags=37%, list=19%, signal=45%
WP_MAPK_CASCADE	33	0.587606	2.0262	0	0.00130174	0.154	4936	tags=67%, list=27%, signal=91%
REACTOME_MITOCHONDRIAL_TRNA_AMINOACYLATION	18	0.661152	2.0236	0	0.00134217	0.159	3387	tags=56%, list=19%, signal=68%
REACTOME_SPHINGOLIPID_METABOLISM	75	0.485896	2.02321	0	0.00133463	0.159	5944	tags=57%, list=33%, signal=85%
BIOCARTA_PS1_PATHWAY	13	0.736653	2.02293	0	0.00133529	0.16	2743	tags=69%, list=15%, signal=81%
REACTOME_INTERACTIONS_OF_REV_WITH_HOST_CELLULAR_PROTEINS	34	0.567908	2.02137	0	0.00134323	0.161	5338	tags=62%, list=29%, signal=87%
WP_TLR4_SIGNALING_AND_TOLERANCE	25	0.615449	2.02116	0	0.0013433	0.162	3029	tags=52%, list=17%, signal=62%
WP_FRAGILE_X_SYNDROME	102	0.461615	2.02053	0	0.0013588	0.165	5568	tags=51%, list=30%, signal=73%
KEGG_APOPTOSIS	79	0.487243	2.02037	0	0.00135138	0.165	5719	tags=54%, list=31%, signal=79%
REACTOME_DOWNSTREAM_SIGNAL_TRANSDUCTION	28	0.603388	2.01986	0	0.00136658	0.166	5697	tags=68%, list=31%, signal=98%
REACTOME_CD28_CO_STIMULATION	32	0.580851	2.01891	0	0.00139729	0.171	5372	tags=69%, list=29%, signal=97%
WP_PANCREATIC_ADENOCARCINOMA_PATHWAY	83	0.479416	2.0182	0	0.00140498	0.173	5434	tags=58%, list=30%, signal=82%
KEGG_MAPK_SIGNALING_PATHWAY	217	0.419216	2.01792	0	0.00139747	0.173	3956	tags=39%, list=22%, signal=49%
WP_TH17_CELL_DIFFERENTIATION_PATHWAY	65	0.501807	2.01689	0	0.00141236	0.176	4933	tags=54%, list=27%, signal=73%
BIOCARTA_TPO_PATHWAY	23	0.626022	2.01676	0	0.00140489	0.176	3873	tags=61%, list=21%, signal=77%
KEGG_GLIOMA	58	0.510397	2.01484	0	0.00142745	0.179	5434	tags=53%, list=30%, signal=76%
REACTOME_INTERLEUKIN_3_INTERLEUKIN_5_AND_GM_CSF_SIGNALING	43	0.552255	2.01366	0	0.00144943	0.182	3216	tags=53%, list=18%, signal=65%
KEGG_ENDOCYTOSIS	162	0.431408	2.01253	0	0.00147824	0.185	5158	tags=43%, list=28%, signal=60%
KEGG_VEGF_SIGNALING_PATHWAY	64	0.505805	2.01099	0	0.00152226	0.19	4705	tags=50%, list=26%, signal=67%
BIOCARTA_NFKB_PATHWAY	20	0.650719	2.01074	0	0.00151441	0.19	4589	tags=75%, list=25%, signal=100%
REACTOME_REGULATION_OF_HSF1_MEDIATED_HEAT_SHOCK_RESPONSE	72	0.491676	2.00891	0	0.00157157	0.198	3236	tags=35%, list=18%, signal=42%
BIOCARTA_NGF_PATHWAY	19	0.658236	2.00829	0	0.00157088	0.199	3873	tags=58%, list=21%, signal=73%
KEGG_JAK_STAT_SIGNALING_PATHWAY	107	0.454891	2.00808	0	0.00157017	0.2	5401	tags=49%, list=30%, signal=69%
BIOCARTA_WNT_PATHWAY	22	0.645377	2.00725	0	0.00156224	0.2	2743	tags=50%, list=15%, signal=59%
PID_KIT_PATHWAY	51	0.520637	2.00588	0	0.00156855	0.202	5149	tags=59%, list=28%, signal=82%
REACTOME_RAF_INDEPENDENT_MAPK1_3_ACTIVATION	22	0.640615	2.00438	0	0.00160294	0.207	4705	tags=59%, list=26%, signal=79%
BIOCARTA_IL3_PATHWAY	13	0.730922	2.0041	0	0.00160869	0.208	3178	tags=69%, list=17%, signal=84%
KEGG_ADIPOCYTOKINE_SIGNALING_PATHWAY	59	0.513013	2.00394	0	0.00160072	0.208	3816	tags=51%, list=21%, signal=64%
REACTOME_ANTIGEN_PRESENTATION_FOLDING_ASSEMBLY_AND_PEPTIDE_LOADING_OF_CLASS_I_MHC	28	0.60173	2.00367	0	0.00159284	0.208	4328	tags=64%, list=24%, signal=84%
WP_NOVEL_INTRACELLULAR_COMPONENTS_OF_RIGILIKE_RECEPTOR_PATHWAY	51	0.517015	2.00316	0	0.00159194	0.209	4589	tags=55%, list=25%, signal=73%
WP_AGERAGE_PATHWAY	63	0.503413	2.00267	0	0.00159092	0.209	5074	tags=57%, list=28%, signal=79%
WP_AMPACTIVATED_PROTEIN_KINASE_SIGNALING	57	0.513709	2.00068	0	0.00162423	0.215	4035	tags=53%, list=22%, signal=67%
KEGG_PANCREATIC_CANCER	66	0.492714	1.99941	0	0.00165086	0.22	5434	tags=59%, list=30%, signal=84%
REACTOME_REGULATION_OF_CHOLESTEROL_BIOSYNTHESIS_BY_SREBP_SREBF	54	0.522857	1.99825	0	0.00164292	0.22	5747	tags=57%, list=31%, signal=83%
PID_AURORA_A_PATHWAY	31	0.577783	1.99814	0	0.00163506	0.22	2990	tags=45%, list=16%, signal=54%
REACTOME_GLYCEROPHOSPHOLIPID_BIOSYNTHESIS	96	0.459863	1.99748	0	0.00164725	0.223	4970	tags=46%, list=27%, signal=63%
REACTOME_CD28_DEPENDENT_PI3K_AKT_SIGNALING	21	0.645111	1.99507	0	0.00171324	0.232	5372	tags=71%, list=29%, signal=101%
WP_ATM_SIGNALING_IN_DEVELOPMENT_AND_DISEASE	41	0.534347	1.9934	0	0.00177888	0.241	5099	tags=61%, list=28%, signal=84%
PID_IL1_PATHWAY	33	0.567643	1.99208	0	0.00180336	0.244	5031	tags=52%, list=28%, signal=71%
WP_RAS_SIGNALING	157	0.421688	1.99009	0	0.00184754	0.249	4705	tags=42%, list=26%, signal=56%
KEGG_OTHER_GLYCAN_DEGRADATION	14	0.706055	1.98957	0	0.00184544	0.25	2674	tags=50%, list=15%, signal=59%
WP_HEPATOCYTE_GROWTH_FACTOR_RECEPTOR_SIGNALING	34	0.565764	1.98933	0	0.00183689	0.25	5151	tags=59%, list=28%, signal=82%
PID_RXR_VDR_PATHWAY	24	0.616262	1.98817	0	0.00187991	0.256	3639	tags=54%, list=20%, signal=68%
WP_CHEMOKINE_SIGNALING_PATHWAY	146	0.431041	1.9861	0	0.00193589	0.262	5326	tags=50%, list=29%, signal=70%
REACTOME_LATE_SARS_COV_2_INFECTION_EVENTS	64	0.499005	1.98551	0	0.00194003	0.263	4622	tags=55%, list=25%, signal=73%
KEGG_AMINOACYL_TRNA_BIOSYNTHESIS	22	0.628343	1.98486	0	0.00195035	0.266	3387	tags=50%, list=19%, signal=61%
REACTOME_INTERLEUKIN_RECEPTOR_SHC_SIGNALING	22	0.634105	1.98193	0	0.00205621	0.279	3178	tags=59%, list=17%, signal=71%
KEGG_COLORECTAL_CANCER	60	0.495908	1.97894	0	0.00219273	0.296	5434	tags=58%, list=30%, signal=83%
REACTOME_SUMOYLATION_OF_DNA_DAMAGE_RESPONSE_AND_REPAIR_PROTEINS	72	0.486646	1.97891	0	0.00218289	0.296	5003	tags=50%, list=27%, signal=69%
WP_IL17_SIGNALING_PATHWAY	25	0.604597	1.97716	0	0.00224825	0.308	3169	tags=56%, list=17%, signal=68%
WP_IL7_SIGNALING_PATHWAY	24	0.619373	1.97689	0.00181488	0.00226955	0.313	5381	tags=71%, list=29%, signal=100%
PID_PDGFRA_PATHWAY	21	0.628297	1.97535	0.0035524	0.00230948	0.318	3178	tags=52%, list=17%, signal=63%
REACTOME_TNFR1_INDUCED_PROAPOPTOTIC_SIGNALING	22	0.633541	1.97481	0	0.00231793	0.319	3463	tags=59%, list=19%, signal=73%
PID_NFAT_3PATHWAY	52	0.509712	1.9747	0	0.00230776	0.319	4671	tags=54%, list=26%, signal=72%
KEGG_RIG_I_LIKE_RECEPTOR_SIGNALING_PATHWAY	49	0.516969	1.97064	0	0.00243906	0.338	4589	tags=55%, list=25%, signal=73%
PID_RAC1_PATHWAY	52	0.508054	1.96599	0	0.0025936	0.355	4976	tags=54%, list=27%, signal=74%
BIOCARTA_GH_PATHWAY	26	0.601605	1.96569	0.00178253	0.00260068	0.358	3178	tags=54%, list=17%, signal=65%
REACTOME_FCGR_ACTIVATION	63	0.492979	1.96436	0	0.00264996	0.366	8701	tags=83%, list=48%, signal=157%
WP_INTEGRINMEDIATED_CELL_ADHESION	89	0.465485	1.96356	0	0.00265075	0.368	5151	tags=47%, list=28%, signal=65%
WP_REGULATORY_CIRCUITS_OF_THE_STAT3_SIGNALING_PATHWAY	70	0.47731	1.96305	0	0.00266335	0.371	5145	tags=49%, list=28%, signal=67%
REACTOME_RAB_GEFS_EXCHANGE_GTP_FOR_GDP_ON_RABS	88	0.463401	1.96292	0	0.00265792	0.372	3622	tags=39%, list=20%, signal=48%
REACTOME_TRANSLATION_OF_SARS_COV_2_STRUCTURAL_PROTEINS	56	0.500252	1.96291	0	0.00264665	0.372	3901	tags=50%, list=21%, signal=63%
PID_P38_ALPHA_BETA_PATHWAY	30	0.582345	1.96086	0	0.00270082	0.38	4573	tags=70%, list=25%, signal=93%
REACTOME_RHOU_GTPASE_CYCLE	38	0.547016	1.96042	0	0.00269546	0.381	4146	tags=58%, list=23%, signal=75%
REACTOME_DEATH_RECEPTOR_SIGNALING	144	0.427665	1.96021	0	0.0026958	0.383	4589	tags=47%, list=25%, signal=62%
KEGG_RENAL_CELL_CARCINOMA	65	0.483873	1.95707	0.00159744	0.00284395	0.396	4705	tags=49%, list=26%, signal=66%
WP_DNA_IRDOUBLE_STRAND_BREAKS_AND_CELLULAR_RESPONSE_VIA_ATM	53	0.501618	1.95373	0	0.00297842	0.41	6580	tags=62%, list=36%, signal=97%
REACTOME_CD22_MEDIATED_BCR_REGULATION	55	0.497194	1.95299	0	0.00300675	0.414	8110	tags=76%, list=44%, signal=137%
WP_DYRK1A	58	0.491652	1.9527	0	0.00301748	0.417	4930	tags=50%, list=27%, signal=68%
REACTOME_TNF_SIGNALING	53	0.506414	1.95048	0	0.0030802	0.424	3463	tags=49%, list=19%, signal=60%
REACTOME_SYNTHESIS_OF_PIPS_AT_THE_PLASMA_MEMBRANE	49	0.518757	1.94988	0	0.00308477	0.425	4700	tags=53%, list=26%, signal=71%
WP_CANCER_IMMUNOTHERAPY_BY_PD1_BLOCKADE	23	0.623405	1.9486	0	0.00313548	0.43	6451	tags=83%, list=35%, signal=128%
WP_APOPTOSIS_MODULATION_AND_SIGNALING	85	0.459304	1.94821	0	0.00312856	0.431	5932	tags=54%, list=32%, signal=80%
REACTOME_RHOJ_GTPASE_CYCLE	53	0.501228	1.9478	0	0.00313293	0.434	4130	tags=43%, list=23%, signal=56%
REACTOME_REGULATION_OF_LIPID_METABOLISM_BY_PPARALPHA	105	0.439681	1.9437	0.00156495	0.00327287	0.45	3411	tags=37%, list=19%, signal=45%
PID_ERBB1_DOWNSTREAM_PATHWAY	102	0.443047	1.94348	0	0.00325978	0.45	5326	tags=53%, list=29%, signal=74%
WP_CORTICOTROPINRELEASING_HORMONE_SIGNALING_PATHWAY	76	0.46582	1.94308	0	0.00326372	0.453	4671	tags=47%, list=26%, signal=63%
PID_CIRCADIAN_PATHWAY	14	0.694031	1.94246	0.00359066	0.00327849	0.457	4786	tags=64%, list=26%, signal=87%
REACTOME_DISASSEMBLY_OF_THE_DESTRUCTION_COMPLEX_AND_RECRUITMENT_OF_AXIN_TO_THE_MEMBRANE	28	0.583342	1.94148	0	0.00328768	0.461	5206	tags=71%, list=28%, signal=100%
REACTOME_SUMOYLATION_OF_RNA_BINDING_PROTEINS	43	0.528401	1.94093	0	0.00329109	0.462	5003	tags=63%, list=27%, signal=86%
BIOCARTA_IL1R_PATHWAY	29	0.57638	1.94072	0	0.00328371	0.462	4589	tags=52%, list=25%, signal=69%
REACTOME_FCGR3A_MEDIATED_IL10_SYNTHESIS	86	0.45668	1.94053	0	0.00329828	0.465	7874	tags=70%, list=43%, signal=122%
KEGG_LEISHMANIA_INFECTION	69	0.478149	1.93915	0	0.00335636	0.469	5563	tags=51%, list=30%, signal=73%
REACTOME_SUMOYLATION	160	0.420001	1.93763	0	0.00341945	0.475	4901	tags=43%, list=27%, signal=58%
REACTOME_RAC3_GTPASE_CYCLE	83	0.466003	1.93737	0	0.00341169	0.476	4802	tags=43%, list=26%, signal=59%
REACTOME_SYNTHESIS_OF_PIPS_AT_THE_EARLY_ENDOSOME_MEMBRANE	16	0.678447	1.93601	0	0.00343115	0.479	4731	tags=81%, list=26%, signal=110%
REACTOME_SIGNALING_BY_SCF_KIT	41	0.524419	1.93468	0	0.00348298	0.485	5326	tags=59%, list=29%, signal=82%
REACTOME_SIGNALLING_TO_ERKS	31	0.557058	1.93371	0	0.00350715	0.488	4140	tags=58%, list=23%, signal=75%
REACTOME_CLASS_I_MHC_MEDIATED_ANTIGEN_PROCESSING_PRESENTATION	341	0.37901	1.93246	0	0.00359039	0.496	4730	tags=41%, list=26%, signal=55%
PID_SMAD2_3PATHWAY	16	0.649446	1.9315	0	0.00359822	0.498	5285	tags=81%, list=29%, signal=114%
PID_TCPTP_PATHWAY	39	0.532234	1.93072	0	0.00361635	0.501	5151	tags=54%, list=28%, signal=75%
WP_SIGNAL_TRANSDUCTION_THROUGH_IL1R	31	0.567696	1.92995	0	0.00363471	0.506	4589	tags=52%, list=25%, signal=69%
WP_MICRORNAS_IN_CARDIOMYOCYTE_HYPERTROPHY	75	0.465703	1.92935	0	0.00364723	0.51	5149	tags=52%, list=28%, signal=72%
KEGG_SPHINGOLIPID_METABOLISM	31	0.563574	1.92634	0	0.00375522	0.523	3365	tags=42%, list=18%, signal=51%
WP_OVERVIEW_OF_INTERFERONSMEDIATED_SIGNALING_PATHWAY	16	0.661955	1.92357	0.00359712	0.00388235	0.542	5031	tags=75%, list=28%, signal=103%
WP_WNTBETACATENIN_SIGNALING_PATHWAY_IN_LEUKEMIA	24	0.602955	1.92329	0.00163399	0.00388395	0.544	3351	tags=50%, list=18%, signal=61%
WP_ACUTE_VIRAL_MYOCARDITIS	82	0.460931	1.9232	0	0.00388018	0.545	4918	tags=46%, list=27%, signal=63%
WP_DNA_DAMAGE_RESPONSE_ONLY_ATM_DEPENDENT	103	0.434061	1.92318	0	0.00386591	0.545	5434	tags=50%, list=30%, signal=71%
PID_NFAT_TFPATHWAY	42	0.515557	1.92286	0	0.00386746	0.546	3679	tags=40%, list=20%, signal=51%
PID_RAC1_REG_PATHWAY	38	0.529534	1.92124	0	0.00394145	0.554	5007	tags=66%, list=27%, signal=90%
WP_PROTEOGLYCAN_BIOSYNTHESIS	17	0.648106	1.92029	0.00179533	0.00397332	0.556	3893	tags=59%, list=21%, signal=75%
REACTOME_RIP_MEDIATED_NFKB_ACTIVATION_VIA_ZBP1	16	0.672787	1.92005	0	0.00397403	0.556	4589	tags=75%, list=25%, signal=100%
BIOCARTA_GSK3_PATHWAY	20	0.613833	1.91847	0	0.00406125	0.567	5149	tags=70%, list=28%, signal=97%
REACTOME_DISEASES_ASSOCIATED_WITH_N_GLYCOSYLATION_OF_PROTEINS	20	0.630638	1.91745	0	0.00410239	0.571	3629	tags=60%, list=20%, signal=75%
REACTOME_SYNTHESIS_OF_PIPS_AT_THE_GOLGI_MEMBRANE	16	0.649159	1.91566	0	0.00420832	0.584	4035	tags=75%, list=22%, signal=96%
WP_INITIATION_OF_TRANSCRIPTION_AND_TRANSLATION_ELONGATION_AT_THE_HIV1_LTR	31	0.55774	1.91484	0	0.00423811	0.587	2799	tags=45%, list=15%, signal=53%
REACTOME_COPII_MEDIATED_VESICLE_TRANSPORT	62	0.480975	1.91425	0	0.00425845	0.592	4493	tags=42%, list=25%, signal=55%
REACTOME_ERKS_ARE_INACTIVATED	13	0.694546	1.91391	0	0.00425824	0.593	2628	tags=54%, list=14%, signal=63%
KEGG_CHEMOKINE_SIGNALING_PATHWAY	158	0.410144	1.91207	0	0.00431818	0.599	5326	tags=48%, list=29%, signal=67%
PID_TRKR_PATHWAY	56	0.484738	1.91186	0	0.00431755	0.601	5697	tags=57%, list=31%, signal=83%
WP_CARDIAC_HYPERTROPHIC_RESPONSE	51	0.494479	1.91173	0	0.0043024	0.601	4705	tags=59%, list=26%, signal=79%
WP_IL5_SIGNALING_PATHWAY	38	0.532739	1.9094	0	0.00439647	0.608	5381	tags=68%, list=29%, signal=97%
REACTOME_SIGNALING_BY_CYTOSOLIC_FGFR1_FUSION_MUTANTS	17	0.638926	1.90765	0	0.00445439	0.615	5031	tags=76%, list=28%, signal=105%
WP_IL6_SIGNALING_PATHWAY	39	0.525876	1.9068	0.00171527	0.00446339	0.616	5470	tags=67%, list=30%, signal=95%
WP_SARS_CORONAVIRUS_AND_INNATE_IMMUNITY	14	0.683722	1.90668	0	0.0044528	0.617	3871	tags=71%, list=21%, signal=91%
PID_IL12_2PATHWAY	59	0.485814	1.90625	0	0.00447629	0.621	5547	tags=58%, list=30%, signal=82%
WP_METABOLIC_REPROGRAMMING_IN_COLON_CANCER	40	0.521109	1.90577	0	0.00448493	0.622	5943	tags=58%, list=33%, signal=85%
BIOCARTA_PYK2_PATHWAY	27	0.561311	1.90531	0	0.00451785	0.626	4705	tags=67%, list=26%, signal=90%
SIG_PIP3_SIGNALING_IN_B_LYMPHOCYTES	34	0.543258	1.90495	0.00164474	0.00450715	0.627	5149	tags=65%, list=28%, signal=90%
BIOCARTA_TNFR2_PATHWAY	15	0.684504	1.90284	0	0.00460213	0.637	4589	tags=80%, list=25%, signal=107%
WP_REGULATION_OF_WNT_BCATENIN_SIGNALING_BY_SMALL_MOLECULE_COMPOUNDS	17	0.654344	1.90241	0.00177305	0.00460551	0.638	3847	tags=53%, list=21%, signal=67%
BIOCARTA_PTEN_PATHWAY	18	0.628241	1.90145	0.00181818	0.00468056	0.645	5151	tags=72%, list=28%, signal=100%
REACTOME_INTERLEUKIN_20_FAMILY_SIGNALING	18	0.649063	1.90072	0.00364299	0.00468376	0.646	3576	tags=56%, list=20%, signal=69%
WP_NONGENOMIC_ACTIONS_OF_125_DIHYDROXYVITAMIN_D3	69	0.465261	1.8989	0	0.00476748	0.653	5564	tags=58%, list=30%, signal=83%
REACTOME_INOSITOL_PHOSPHATE_METABOLISM	44	0.50747	1.89849	0	0.00478437	0.655	3887	tags=41%, list=21%, signal=52%
WP_BRAINDERIVED_NEUROTROPHIC_FACTOR_BDNF_SIGNALING_PATHWAY	129	0.419547	1.89655	0	0.0048718	0.658	4705	tags=47%, list=26%, signal=63%
REACTOME_INTERACTIONS_OF_VPR_WITH_HOST_CELLULAR_PROTEINS	33	0.548258	1.89145	0	0.00519265	0.682	5338	tags=61%, list=29%, signal=85%
PID_FANCONI_PATHWAY	41	0.518434	1.89061	0	0.00522672	0.683	4398	tags=44%, list=24%, signal=58%
WP_ENDOMETRIAL_CANCER	60	0.477881	1.88997	0	0.00524636	0.686	5434	tags=55%, list=30%, signal=78%
PID_CD40_PATHWAY	30	0.559721	1.88836	0.00172712	0.00533591	0.692	4140	tags=60%, list=23%, signal=77%
REACTOME_SUMOYLATION_OF_SUMOYLATION_PROTEINS	32	0.550631	1.88773	0	0.00536469	0.694	3236	tags=47%, list=18%, signal=57%
WP_TYROBP_CAUSAL_NETWORK_IN_MICROGLIA	60	0.471506	1.88723	0	0.00538411	0.696	3256	tags=32%, list=18%, signal=38%
WP_SREBF_AND_MIR33_IN_CHOLESTEROL_AND_LIPID_HOMEOSTASIS	16	0.644325	1.88648	0.00179211	0.00540336	0.699	3359	tags=56%, list=18%, signal=69%
BIOCARTA_INTEGRIN_PATHWAY	31	0.545619	1.88612	0	0.00542269	0.7	4705	tags=55%, list=26%, signal=74%
REACTOME_RHOA_GTPASE_CYCLE	140	0.409108	1.88573	0	0.00542761	0.701	4493	tags=38%, list=25%, signal=50%
REACTOME_ACTIVATION_OF_GENE_EXPRESSION_BY_SREBF_SREBP	41	0.511408	1.88342	0	0.00561896	0.71	5701	tags=56%, list=31%, signal=81%
REACTOME_COPI_MEDIATED_ANTEROGRADE_TRANSPORT	90	0.43632	1.88328	0	0.00560542	0.71	2437	tags=32%, list=13%, signal=37%
REACTOME_TNFR1_INDUCED_NFKAPPAB_SIGNALING_PATHWAY	30	0.548629	1.88247	0	0.00563696	0.714	3463	tags=57%, list=19%, signal=70%
HALLMARK_PI3K_AKT_MTOR_SIGNALING	96	0.43538	1.88145	0	0.00569125	0.719	4211	tags=43%, list=23%, signal=55%
WP_SEROTONIN_HTR1_GROUP_AND_FOS_PATHWAY	28	0.563168	1.88138	0.00352734	0.00567312	0.719	5819	tags=71%, list=32%, signal=105%
PID_LKB1_PATHWAY	45	0.499569	1.8807	0	0.00571746	0.724	3898	tags=47%, list=21%, signal=59%
WP_HEAD_AND_NECK_SQUAMOUS_CELL_CARCINOMA	70	0.466835	1.87918	0	0.00581023	0.73	5434	tags=54%, list=30%, signal=77%
PID_TXA2PATHWAY	50	0.486901	1.87823	0	0.00587599	0.736	4813	tags=54%, list=26%, signal=73%
WP_GLYCOSPHINGOLIPID_METABOLISM	16	0.645912	1.87501	0.00722022	0.00600333	0.742	2697	tags=38%, list=15%, signal=44%
REACTOME_RHOQ_GTPASE_CYCLE	57	0.481459	1.87424	0	0.0060414	0.746	3396	tags=35%, list=19%, signal=43%
PID_PI3KCI_PATHWAY	46	0.498464	1.87261	0	0.00615032	0.753	5757	tags=70%, list=31%, signal=101%
WP_KISSPEPTINKISSPEPTIN_RECEPTOR_SYSTEM_IN_THE_OVARY	33	0.525453	1.87248	0	0.00614438	0.754	5326	tags=61%, list=29%, signal=85%
REACTOME_CELLULAR_RESPONSE_TO_HEAT_STRESS	90	0.43714	1.87243	0	0.00613411	0.755	2470	tags=29%, list=14%, signal=33%
BIOCARTA_ERK5_PATHWAY	14	0.691684	1.87119	0	0.00623326	0.762	5031	tags=86%, list=28%, signal=118%
WP_THYROID_STIMULATING_HORMONE_TSH_SIGNALING_PATHWAY	61	0.468086	1.8688	0.00169205	0.00636543	0.774	5149	tags=51%, list=28%, signal=71%
WP_4HYDROXYTAMOXIFEN_DEXAMETHASONE_AND_RETINOIC_ACIDS_REGULATION_OF_P27_EXPRESSION	18	0.63851	1.86828	0.00181159	0.0063632	0.774	3540	tags=61%, list=19%, signal=76%
KEGG_PRIMARY_IMMUNODEFICIENCY	31	0.547628	1.86781	0	0.00637822	0.776	6493	tags=71%, list=36%, signal=110%
WP_APOPTOSIS	83	0.442406	1.86735	0	0.00638451	0.778	4615	tags=47%, list=25%, signal=63%
REACTOME_NS1_MEDIATED_EFFECTS_ON_HOST_PATHWAYS	37	0.52603	1.86454	0.00176991	0.00659282	0.795	6125	tags=68%, list=34%, signal=101%
REACTOME_RHOH_GTPASE_CYCLE	34	0.542801	1.86454	0	0.00657702	0.795	4117	tags=53%, list=23%, signal=68%
REACTOME_MAPK_TARGETS_NUCLEAR_EVENTS_MEDIATED_BY_MAP_KINASES	31	0.538506	1.86375	0	0.00660822	0.799	5206	tags=61%, list=28%, signal=86%
WP_MAPK_PATHWAY_IN_CONGENITAL_THYROID_CANCER	14	0.677995	1.8626	0.00367647	0.00668129	0.804	5381	tags=79%, list=29%, signal=111%
REACTOME_RET_SIGNALING	33	0.546722	1.86231	0	0.00669072	0.805	5031	tags=55%, list=28%, signal=75%
REACTOME_ZBP1_DAI_MEDIATED_INDUCTION_OF_TYPE_I_IFNS	20	0.606731	1.86208	0	0.00669602	0.807	4589	tags=65%, list=25%, signal=87%
PID_FAK_PATHWAY	58	0.466196	1.85986	0	0.00691574	0.818	5697	tags=53%, list=31%, signal=77%
WP_GLYCOSAMINOGLYCAN_DEGRADATION	15	0.648772	1.85765	0	0.00709652	0.825	4246	tags=67%, list=23%, signal=87%
REACTOME_SUMOYLATION_OF_DNA_REPLICATION_PROTEINS	43	0.507746	1.85695	0.00158479	0.00716379	0.827	5003	tags=51%, list=27%, signal=70%
KEGG_GNRH_SIGNALING_PATHWAY	81	0.450392	1.85513	0	0.00730145	0.835	4705	tags=46%, list=26%, signal=61%
REACTOME_ERYTHROPOIETIN_ACTIVATES_PHOSPHOINOSITIDE_3_KINASE_PI3K	11	0.719509	1.85509	0.00180505	0.00728413	0.836	5031	tags=91%, list=28%, signal=125%
REACTOME_GLYCOSPHINGOLIPID_METABOLISM	37	0.526552	1.85497	0.0017301	0.00727105	0.836	5944	tags=59%, list=33%, signal=88%
WP_REGUCALCIN_IN_PROXIMAL_TUBULE_EPITHELIAL_KIDNEY_CELLS	25	0.576882	1.85475	0	0.00727029	0.837	5285	tags=64%, list=29%, signal=90%
REACTOME_METABOLISM_OF_CARBOHYDRATES	242	0.378741	1.85403	0	0.00730273	0.838	5842	tags=46%, list=32%, signal=67%
PID_MTOR_4PATHWAY	68	0.458187	1.85362	0	0.00731018	0.84	2526	tags=34%, list=14%, signal=39%
BIOCARTA_TALL1_PATHWAY	14	0.664835	1.8525	0.00174216	0.00736632	0.844	4589	tags=79%, list=25%, signal=105%
WP_SARSCOV2_INNATE_IMMUNITY_EVASION_AND_CELLSPECIFIC_IMMUNE_RESPONSE	57	0.473072	1.85201	0	0.00740643	0.847	5012	tags=49%, list=27%, signal=67%
KEGG_GLYCEROLIPID_METABOLISM	35	0.523775	1.84924	0	0.00759337	0.858	4506	tags=46%, list=25%, signal=61%
REACTOME_REGULATION_OF_IFNA_IFNB_SIGNALING	12	0.695757	1.84922	0.00373832	0.00757143	0.858	3871	tags=75%, list=21%, signal=95%
REACTOME_UNFOLDED_PROTEIN_RESPONSE_UPR	87	0.433887	1.84683	0	0.00775235	0.863	4757	tags=45%, list=26%, signal=60%
WP_THERMOGENESIS	95	0.427142	1.8465	0	0.00777453	0.863	5326	tags=52%, list=29%, signal=72%
REACTOME_SIGNALING_BY_CSF1_M_CSF_IN_MYELOID_CELLS	31	0.534901	1.84623	0.00175439	0.00776852	0.863	5326	tags=81%, list=29%, signal=114%
BIOCARTA_INSULIN_PATHWAY	21	0.590816	1.84332	0	0.00804408	0.874	3873	tags=57%, list=21%, signal=72%
REACTOME_SIGNALING_BY_FGFR1_IN_DISEASE	29	0.552855	1.84241	0.00336134	0.00810111	0.877	5326	tags=69%, list=29%, signal=97%
REACTOME_RHOD_GTPASE_CYCLE	49	0.475732	1.83993	0	0.00834185	0.888	4365	tags=45%, list=24%, signal=59%
REACTOME_TRNA_PROCESSING_IN_THE_NUCLEUS	55	0.479858	1.83838	0	0.00848268	0.894	5003	tags=47%, list=27%, signal=65%
REACTOME_FCERI_MEDIATED_CA_2_MOBILIZATION	79	0.449515	1.8377	0.00161551	0.0085743	0.898	7702	tags=72%, list=42%, signal=124%
WP_HOSTPATHOGEN_INTERACTION_OF_HUMAN_CORONAVIRUSES_APOPTOSIS	21	0.59224	1.83766	0.00362319	0.00855806	0.898	4140	tags=67%, list=23%, signal=86%
SIG_PIP3_SIGNALING_IN_CARDIAC_MYOCTES	64	0.456557	1.8366	0	0.00860507	0.899	3178	tags=38%, list=17%, signal=45%
WP_BDNFTRKB_SIGNALING	30	0.546568	1.83649	0.00343053	0.00858496	0.899	4072	tags=53%, list=22%, signal=69%
REACTOME_ANTIGEN_PROCESSING_UBIQUITINATION_PROTEASOME_DEGRADATION	277	0.37196	1.83646	0	0.0085648	0.899	4730	tags=41%, list=26%, signal=54%
WP_FATTY_ACID_BETAOXIDATION	31	0.528525	1.83507	0.00177305	0.00867787	0.905	6457	tags=55%, list=35%, signal=85%
REACTOME_DEUBIQUITINATION	222	0.377489	1.83279	0	0.00889171	0.908	5041	tags=43%, list=28%, signal=59%
REACTOME_MUCOPOLYSACCHARIDOSES	11	0.705846	1.83254	0.00362319	0.00890942	0.908	4054	tags=82%, list=22%, signal=105%
REACTOME_SUMOYLATION_OF_TRANSCRIPTION_COFACTORS	41	0.502235	1.83243	0.00162866	0.00888869	0.908	2877	tags=39%, list=16%, signal=46%
REACTOME_NEF_MEDIATES_DOWN_MODULATION_OF_CELL_SURFACE_RECEPTORS_BY_RECRUITING_THEM_TO_CLATHRIN_ADAPTERS	20	0.6033	1.83162	0	0.00894924	0.91	4062	tags=65%, list=22%, signal=83%
WP_METABOLIC_REPROGRAMMING_IN_PANCREATIC_CANCER	40	0.494374	1.82895	0.00174825	0.00917987	0.914	6363	tags=58%, list=35%, signal=88%
BIOCARTA_BCR_PATHWAY	33	0.521866	1.82883	0.00162338	0.00916994	0.914	4671	tags=55%, list=26%, signal=73%
REACTOME_FORMATION_OF_THE_BETA_CATENIN_TCF_TRANSACTIVATING_COMPLEX	31	0.524812	1.8262	0.00338983	0.00941002	0.918	4563	tags=52%, list=25%, signal=69%
REACTOME_FCERI_MEDIATED_MAPK_ACTIVATION	80	0.426679	1.82511	0.0015873	0.00949933	0.919	7702	tags=71%, list=42%, signal=123%
REACTOME_DAP12_INTERACTIONS	37	0.502432	1.82383	0.0051458	0.00962273	0.923	5483	tags=62%, list=30%, signal=89%
REACTOME_RND2_GTPASE_CYCLE	36	0.515745	1.82376	0.0017452	0.00960429	0.923	4544	tags=53%, list=25%, signal=70%
REACTOME_NUCLEAR_EVENTS_KINASE_AND_TRANSCRIPTION_FACTOR_ACTIVATION	59	0.461192	1.82342	0	0.00960496	0.924	4593	tags=42%, list=25%, signal=56%
BIOCARTA_DEATH_PATHWAY	29	0.541231	1.82313	0	0.00959036	0.924	4615	tags=59%, list=25%, signal=78%
BIOCARTA_IL7_PATHWAY	16	0.62273	1.82217	0.00337838	0.00964025	0.928	5031	tags=63%, list=28%, signal=86%
REACTOME_N_GLYCAN_ANTENNAE_ELONGATION_IN_THE_MEDIAL_TRANS_GOLGI	18	0.599877	1.82078	0.00362976	0.00978852	0.931	6320	tags=72%, list=35%, signal=110%
REACTOME_LYSOSOME_VESICLE_BIOGENESIS	31	0.517917	1.82066	0	0.00976235	0.931	3805	tags=42%, list=21%, signal=53%
KEGG_GLYCOSAMINOGLYCAN_DEGRADATION	18	0.598201	1.81951	0.00180505	0.00987495	0.932	4435	tags=61%, list=24%, signal=81%
WP_INHIBITION_OF_EXOSOME_BIOGENESIS_AND_SECRETION_BY_MANUMYCIN_A_IN_CRPC_CELLS	18	0.610051	1.81936	0.00529101	0.00987882	0.932	2468	tags=50%, list=14%, signal=58%
REACTOME_SIGNALING_BY_FLT3_FUSION_PROTEINS	19	0.597434	1.81882	0.00350263	0.00989359	0.932	5326	tags=74%, list=29%, signal=104%
PID_CASPASE_PATHWAY	50	0.483909	1.8179	0.00161031	0.00995303	0.932	3879	tags=40%, list=21%, signal=51%
REACTOME_INTERLEUKIN_6_SIGNALING	11	0.694879	1.81778	0.00346021	0.00993414	0.933	4363	tags=73%, list=24%, signal=95%
REACTOME_SARS_COV_1_INFECTION	131	-0.405768	-1.98034	0	0.0063442	0.435	902	tags=24%, list=5%, signal=25%
HALLMARK_EPITHELIAL_MESENCHYMAL_TRANSITION	191	-0.394241	-2.02912	0	0.00373519	0.274	6671	tags=65%, list=36%, signal=102%
REACTOME_COLLAGEN_CHAIN_TRIMERIZATION	37	-0.551216	-2.03601	0	0.00339609	0.25	5558	tags=73%, list=30%, signal=105%
WP_NONALCOHOLIC_FATTY_LIVER_DISEASE	139	-0.417681	-2.06264	0	0.00239111	0.18	2550	tags=38%, list=14%, signal=44%
NABA_COLLAGENS	37	-0.551216	-2.07835	0	0.00207887	0.154	5558	tags=73%, list=30%, signal=105%
KEGG_ALZHEIMERS_DISEASE	133	-0.432925	-2.09538	0	0.001669	0.119	2709	tags=41%, list=15%, signal=48%
KEGG_CARDIAC_MUSCLE_CONTRACTION	55	-0.521775	-2.1018	0	0.00156378	0.112	2399	tags=45%, list=13%, signal=52%
NABA_CORE_MATRISOME	198	-0.423849	-2.15985	0	0.000677686	0.049	6291	tags=64%, list=34%, signal=96%
KEGG_HUNTINGTONS_DISEASE	145	-0.448809	-2.2216	0	0.000238939	0.017	2550	tags=40%, list=14%, signal=46%
REACTOME_THE_CITRIC_ACID_TCA_CYCLE_AND_RESPIRATORY_ELECTRON_TRANSPORT	145	-0.490456	-2.39234	0	0	0	2666	tags=39%, list=15%, signal=46%
WP_MITOCHONDRIAL_COMPLEX_IV_ASSEMBLY	31	-0.709305	-2.5154	0	0	0	2666	tags=65%, list=15%, signal=75%
REACTOME_SARS_COV_1_HOST_INTERACTIONS	88	-0.565636	-2.53397	0	0	0	902	tags=34%, list=5%, signal=36%
WP_OXIDATIVE_PHOSPHORYLATION	37	-0.692539	-2.57128	0	0	0	2550	tags=65%, list=14%, signal=75%
REACTOME_METABOLISM_OF_AMINO_ACIDS_AND_DERIVATIVES	304	-0.498543	-2.69802	0	0	0	1617	tags=27%, list=9%, signal=29%
KEGG_OXIDATIVE_PHOSPHORYLATION	90	-0.60813	-2.74661	0	0	0	2550	tags=56%, list=14%, signal=64%
WP_MITOCHONDRIAL_COMPLEX_I_ASSEMBLY_MODEL_OXPHOS_SYSTEM	48	-0.681502	-2.74929	0	0	0	1876	tags=54%, list=10%, signal=60%
KEGG_PARKINSONS_DISEASE	89	-0.611316	-2.75907	0	0	0	2709	tags=54%, list=15%, signal=63%
REACTOME_COMPLEX_I_BIOGENESIS	51	-0.693376	-2.80882	0	0	0	2550	tags=61%, list=14%, signal=70%
REACTOME_ACTIVATION_OF_THE_MRNA_UPON_BINDING_OF_THE_CAP_BINDING_COMPLEX_AND_EIFS_AND_SUBSEQUENT_BINDING_TO_43S	58	-0.700345	-2.91856	0	0	0	902	tags=50%, list=5%, signal=52%
REACTOME_TRANSLATION	265	-0.5598	-2.95784	0	0	0	3009	tags=48%, list=16%, signal=57%
REACTOME_RESPIRATORY_ELECTRON_TRANSPORT_ATP_SYNTHESIS_BY_CHEMIOSMOTIC_COUPLING_AND_HEAT_PRODUCTION_BY_UNCOUPLING_PROTEINS	98	-0.644248	-2.97937	0	0	0	2666	tags=54%, list=15%, signal=63%
WP_ELECTRON_TRANSPORT_CHAIN_OXPHOS_SYSTEM_IN_MITOCHONDRIA	70	-0.70571	-3.01989	0	0	0	2550	tags=66%, list=14%, signal=76%
REACTOME_RESPIRATORY_ELECTRON_TRANSPORT	93	-0.655044	-3.03521	0	0	0	2666	tags=56%, list=15%, signal=65%
REACTOME_RRNA_PROCESSING	186	-0.616657	-3.11516	0	0	0	1872	tags=44%, list=10%, signal=48%
REACTOME_SIGNALING_BY_ROBO_RECEPTORS	197	-0.613631	-3.15849	0	0	0	1894	tags=44%, list=10%, signal=49%
REACTOME_SARS_COV_2_MODULATES_HOST_TRANSLATION_MACHINERY	49	-0.785674	-3.15864	0	0	0	1425	tags=69%, list=8%, signal=75%
REACTOME_INFLUENZA_INFECTION	147	-0.652071	-3.21483	0	0	0	1872	tags=54%, list=10%, signal=59%
REACTOME_SARS_COV_1_MODULATES_HOST_TRANSLATION_MACHINERY	35	-0.871425	-3.25246	0	0	0	902	tags=77%, list=5%, signal=81%
REACTOME_REGULATION_OF_EXPRESSION_OF_SLITS_AND_ROBOS	156	-0.694668	-3.39877	0	0	0	1433	tags=51%, list=8%, signal=55%
REACTOME_CELLULAR_RESPONSE_TO_STARVATION	145	-0.692812	-3.40678	0	0	0	1872	tags=53%, list=10%, signal=59%
REACTOME_NONSENSE_MEDIATED_DECAY_NMD	110	-0.756396	-3.57568	0	0	0	1410	tags=66%, list=8%, signal=71%
REACTOME_EUKARYOTIC_TRANSLATION_INITIATION	116	-0.764762	-3.6528	0	0	0	1872	tags=66%, list=10%, signal=73%
REACTOME_SRP_DEPENDENT_COTRANSLATIONAL_PROTEIN_TARGETING_TO_MEMBRANE	108	-0.785309	-3.67736	0	0	0	1872	tags=71%, list=10%, signal=79%
REACTOME_SELENOAMINO_ACID_METABOLISM	104	-0.805942	-3.74203	0	0	0	1872	tags=71%, list=10%, signal=79%
WP_CYTOPLASMIC_RIBOSOMAL_PROTEINS	86	-0.83453	-3.77945	0	0	0	1872	tags=80%, list=10%, signal=89%
REACTOME_EUKARYOTIC_TRANSLATION_ELONGATION	89	-0.843313	-3.82599	0	0	0	1872	tags=81%, list=10%, signal=90%
KEGG_RIBOSOME	84	-0.860736	-3.84964	0	0	0	1872	tags=86%, list=10%, signal=95%
REACTOME_RESPONSE_OF_EIF2AK4_GCN2_TO_AMINO_ACID_DEFICIENCY	97	-0.837608	-3.85348	0	0	0	1872	tags=76%, list=10%, signal=85%
