## Supplementary table 4 for "Characterization of a novel humanized heavy chain antibody targeting endogenous retroviruses with anti-lymphoma activity"

### Sheet: ELISA
ID	Histology	Age at sample collection	Gender	Peptide 2	Peptide 3	Peptide 4	Peptide 5
1	small lymphocytic lymphoma/ chronic lymphocytic leukemia	70	M	0.171	0.277	0.193	0.172
2	Marginal zone lymphoma	70	M	0.233	0.203	0.192	0.165
3	small lymphocytic lymphoma/ chronic lymphocytic leukemia	87	M	0.201	0.226	0.192	0.202
4	Diffuse large B cell lymphoma	84	F	0.198	0.274	0.226	0.184
5	Follicular lymphoma	64	M	0.175	0.264	0.174	0.19
6	Diffuse large B cell lymphoma	32	M	0.255	0.294	0.243	0.213
7	Follicular lymphoma	59	M	0.149	0.258	0.177	0.197
8	Marginal zone lymphoma	72	F	0.256	0.374	0.276	0.236
9	Marginal zone lymphoma	57	F	0.516	0.364	0.303	0.279
10	Follicular lymphoma	86	F	0.235	0.339	0.252	0.253
11	small lymphocytic lymphoma/ chronic lymphocytic leukemia	45	M	0.234	0.271	0.211	0.209
12	Diffuse large B cell lymphoma	69	M	0.218	0.268	0.178	0.188
14	Peripheral T cell lymphoma	70	F	0.214	0.28	0.262	0.19
15	small lymphocytic lymphoma/ chronic lymphocytic leukemia	79	M	0.169	0.244	0.217	0.151
16	Follicular lymphoma	70	F	0.205	0.255	0.19	0.18
17	small lymphocytic lymphoma/ chronic lymphocytic leukemia	84	F	0.185	0.278	0.233	0.182
18	Diffuse large B cell lymphoma	53	F	0.197	0.236	0.201	0.161
19	Diffuse large B cell lymphoma	71	F	0.132	0.213	0.185	0.175
20	Mantle Cell lymphoma	71	M	0.198	0.257	0.215	0.169
21	Follicular lymphoma	64	F	0.194	0.236	0.183	0.145
22	Mantle Cell lymphoma	57	M	0.178	0.248	0.203	0.17
23	Follicular lymphoma	50	F	0.16	0.242	0.205	0.176
24	Follicular lymphoma	83	M	0.206	0.237	0.188	0.164
26	Diffuse large B cell lymphoma	60	M	0.186	0.279	0.193	0.16
27	Mantle Cell lymphoma	81	M	0.173	0.209	0.213	0.156
28	Mantle Cell lymphoma	67	M	0.156	0.258	0.18	0.157
29	Mantle Cell lymphoma	75	M	0.133	0.215	0.17	0.152
30	Mantle Cell lymphoma	78	F	0.203	0.209	0.176	0.165
31	Follicular lymphoma	43	F	0.224	0.239	0.217	0.208
32	Diffuse large B cell lymphoma	90	M	0.287	0.343	0.301	0.243
33	small lymphocytic lymphoma/ chronic lymphocytic leukemia	63	F	0.171	0.193	0.202	0.178
34	Follicular lymphoma	55	F	0.426	0.254	0.212	0.188
35	Follicular lymphoma	58	F	0.165	0.209	0.166	0.144
36	Follicular lymphoma	82	M	0.18	0.251	0.22	0.177
38	Lymphoplasmacytic lymphoma	74	F	0.183	0.254	0.176	0.168
39	Diffuse large B cell lymphoma	74	M	0.194	0.245	0.174	0.155
40	Follicular lymphoma	68	F	0.182	0.233	0.177	0.15
41	Diffuse large B cell lymphoma	40	M	0.296	0.365	0.366	0.275
42	Follicular lymphoma	85	M	0.366	0.224	0.219	0.169
43	Mantle Cell lymphoma	90	M	0.213	0.184	0.189	0.161
44	Follicular lymphoma	78	F	0.253	0.231	0.241	0.186
45	Mantle Cell lymphoma	59	F	0.254	0.221	0.203	0.211
46	Mantle Cell lymphoma	80	F	0.228	0.186	0.181	0.166
47	Mantle Cell lymphoma	48	M	0.221	0.179	0.181	0.146
48	Follicular lymphoma	58	F	0.161	0.167	0.163	0.148
49	Marginal zone lymphoma	72	M	0.164	0.191	0.198	0.182
50	small lymphocytic lymphoma/ chronic lymphocytic leukemia	85	F	0.181	0.199	0.153	0.179
51	Follicular lymphoma	75	F	0.269	0.202	0.183	0.176
52	Diffuse large B cell lymphoma	61	M	0.276	0.179	0.192	0.181
53	Follicular lymphoma	87	F	0.293	0.237	0.194	0.159
54	small lymphocytic lymphoma/ chronic lymphocytic leukemia	70	F	0.183	0.166	0.186	0.16
55	Follicular lymphoma	41	M	0.208	0.28	0.292	0.229
56	Hodgkin's lymphoma	78	M	0.296	0.2	0.192	0.162
57	Follicular lymphoma	63	M	0.173	0.171	0.219	0.161
58	small lymphocytic lymphoma/ chronic lymphocytic leukemia	63	M	0.211	0.16	0.189	0.168
59	small lymphocytic lymphoma/ chronic lymphocytic leukemia	56	F	0.324	0.195	0.195	0.156
60	Diffuse large B cell lymphoma	53	M	0.144	0.162	0.147	0.126
61	Follicular lymphoma	46	F	0.239	0.203	0.21	0.178
62	Diffuse large B cell lymphoma	41	F	0.204	0.233	0.207	0.181
63	Follicular lymphoma	63	M	0.313	0.275	0.338	0.255
64	Follicular lymphoma	51	M	0.291	0.2	0.204	0.229
65	Hodgkin's lymphoma	26	M	0.168	0.176	0.185	0.174
66	Hairy cell leukemia	63	M	0.213	0.176	0.176	0.167
67	T-cell lymphoblastic leukemia	36	M	0.278	0.288	0.312	0.232
68	Mantle Cell lymphoma	76	F	0.168	0.21	0.217	0.163
69	Follicular lymphoma	64	M	0.164	0.188	0.186	0.168
70	T-cell lymphoblastic leukemia	31	M	0.231	0.208	0.202	0.164
71	Diffuse large B cell lymphoma	80	M	0.133	0.171	0.165	0.148
72	Mantle Cell lymphoma	62	M	0.195	0.214	0.19	0.173
73	Diffuse large B cell lymphoma	80	F	0.205	0.214	0.194	0.174
74	Mantle Cell lymphoma	89	F	0.256	0.214	0.189	0.144
75	Diffuse large B cell lymphoma	81	M	0.231	0.233	0.241	0.197
76	Follicular lymphoma	53	M	0.275	0.164	0.176	0.153
77	Hodgkin's lymphoma	62	M	0.192	0.137156	0.164912	0.130875
78	Diffuse large B cell lymphoma	71	F	0.349	0.281101	0.323432	0.30363
79	Nodular lymphocyte-predominant Hodgkin lymphoma	68	M	0.121	0.181969	0.132952	0.148325
81	Mantle Cell lymphoma	86	M	0.136	0.12086	0.130396	0.127385
82	Follicular lymphoma	23	M	0.161	0.167031	0.164912	0.144835
83	Follicular lymphoma	73	M	0.15	0.145304	0.148293	0.14309
84	Lymphoplasmacytic lymphoma	62	M	0.163	0.10728	0.109941	0.120405
85	small lymphocytic lymphoma/ chronic lymphocytic leukemia	69	M	0.249	0.194191	0.240337	0.21289
86	Follicular lymphoma	46	F	0.143	0.12765	0.134231	0.14658
87	Lymphoplasmacytic lymphoma	75	F	0.143	0.129008	0.120169	0.12913
88	High-grade B-cell lymphoma	82	F	0.124	0.097774	0.117612	0.11517
89	Mantle Cell lymphoma	53	M	0.109	0.108638	0.134231	0.13262
91	Extranodal marginal zone lymphoma	79	M	0.212	0.177895	0.214769	0.20242
92	Extranodal marginal zone lymphoma	60	F	0.15	0.12086	0.140623	0.134365
93	Mantle Cell lymphoma	52	M	0.124	0.143946	0.127839	0.144835
94	Splenic marginal zone lymphoma	82	M	0.106	0.12086	0.117612	0.12913
95	Follicular lymphoma	56	F	0.203	0.135798	0.164912	0.158795
96	Diffuse large B cell lymphoma	66	F	0.119	0.12086	0.120169	0.12913
97	High-grade B-cell lymphoma	67	M	0.177	0.167031	0.127839	0.1396
98	small lymphocytic lymphoma/ chronic lymphocytic leukemia	82	M	0.144	0.162957	0.155963	0.148325
99	Diffuse large B cell lymphoma	72	M	0.19	0.203697	0.196872	0.17799
100	Follicular lymphoma	56	M	0.221	0.171105	0.187923	0.19195
101	Primary mediastinal large B-cell lymphoma	21	M	0.115	0.124934	0.135509	0.1396
102	Follicular lymphoma	52	M	0.135	0.116786	0.095879	0.116915
103	Adult T-cell leukaemia/lymphoma	59	M	0.168	0.186043	0.18281	0.176245
104	High-grade B-cell lymphoma	67	M	0.152	0.131724	0.121447	0.13611
105	small lymphocytic lymphoma/ chronic lymphocytic leukemia	57	F	0.381	0.365296	0.352835	0.33853
106	Monoclonal B lymphocytosis	75	F	0.14	0.156167	0.148293	0.12564
107	small lymphocytic lymphoma/ chronic lymphocytic leukemia	66	M	0.162	0.167031	0.143179	0.12913
108	Diffuse large B cell lymphoma	85	F	0.129	0.169747	0.127839	0.137855
109	small lymphocytic lymphoma/ chronic lymphocytic leukemia	68	M	0.098	0.115428	0.108663	0.10819
110	Diffuse large B cell lymphoma	61	M	0.208	0.111354	0.132952	0.12913
111	small lymphocytic lymphoma/ chronic lymphocytic leukemia	81	M	0.128	0.169747	0.120169	0.11866
112	Follicular lymphoma	72	F	0.283	0.251226	0.273575	0.24779
113	Follicular lymphoma	64	F	0.122	0.168389	0.12656	0.116915
114	micosi fungoides	57	M	0.151	0.200981	0.147015	0.148325
115	Diffuse large B cell lymphoma	56	M	0.379	0.229498	0.149571	0.1396
116	Follicular lymphoma	66	M	0.123	0.156167	0.127839	0.12913
117	Primary central nervous system lymphoma	59	M	0.106	0.126292	0.117612	0.123895
118	Follicular lymphoma	67	F	0.152	0.173821	0.113777	0.116915
119	small lymphocytic lymphoma/ chronic lymphocytic leukemia	77	M	0.156	0.194191	0.147015	0.12215
120	small lymphocytic lymphoma/ chronic lymphocytic leukemia	72	M	0.193	0.168389	0.15085	0.130875
121	small lymphocytic lymphoma/ chronic lymphocytic leukemia	58	M	0.13	0.154809	0.134231	0.116915
122	Marginal zone lymphoma	76	F	0.141	0.196907	0.136788	0.13611
123	Extranodal marginal zone lymphoma	72	M	0.184	0.194191	0.176418	0.162285
124	Marginal zone lymphoma	64	M	0.161	0.187401	0.138066	0.14658
125	T-cell lymphoma	65	F	0.217	0.20777	0.149571	0.134365
126	Nodal marginal zone lymphoma	87	M	0.183	0.219992	0.130396	0.1396
127	Follicular lymphoma	77	M	0.182	0.169747	0.170026	0.144835
128	Diffuse large B cell lymphoma	24	M	0.189	0.359864	0.18281	0.144835
129	Diffuse large B cell lymphoma	78	M	0.136	0.154809	0.130396	0.12564
130	small lymphocytic lymphoma/ chronic lymphocytic leukemia	60	M	0.188	0.32184	0.162355	0.155305
131	High-grade B-cell lymphoma	59	M	0.106	0.14123	0.113777	0.11866
132	Lymphoplasmacytic lymphoma	78	F	0.129	0.133082	0.112498	0.15007
133	Monoclonal B lymphocytosis	83	M	0.209	0.172463	0.148293	0.120405
134	Monoclonal B lymphocytosis	80	M	0.212	0.199623	0.189201	0.176245
135	Diffuse large B cell lymphoma	54	F	0.169	0.165673	0.148293	0.151815
136	Mantle Cell lymphoma	84	M	0.143	0.124934	0.115055	0.11517
137	Diffuse large B cell lymphoma	77	M	0.119	0.145304	0.11889	0.120405
138	Lymphoplasmacytic lymphoma	81	M	0.493	0.479366	0.401414	0.36994
139	Diffuse large B cell lymphoma	70	M	0.186	0.22814	0.167469	0.15356
140	small lymphocytic lymphoma/ chronic lymphocytic leukemia	64	M	0.164	0.192833	0.164912	0.1396
142	Hairy cell leukemia	45	M	0.185	0.150735	0.143179	0.151815
143	Follicular lymphoma	75	F	0.367	0.384307	0.333659	0.308865
144	Follicular lymphoma	59	M	0.484	0.190117	0.177696	0.155305
145	Follicular lymphoma	80	F	0.176	0.191475	0.131674	0.120405
146	Follicular lymphoma	80	F	0.163	0.196907	0.135509	0.14658
147	Splenic marginal zone lymphoma	84	M	0.15	0.129008	0.124004	0.120405
148	Monoclonal B lymphocytosis	78	M	0.233	0.20777	0.207099	0.193695
149	small lymphocytic lymphoma/ chronic lymphocytic leukemia	75	F	0.218	0.244436	0.209656	0.204165
150	Primary mediastinal large B-cell lymphoma	20	F	0.214	0.194191	0.181531	0.183225
151	Follicular lymphoma	0	F	0.228	0.247152	0.172582	0.16054
152	Diffuse large B cell lymphoma	70	M	0.213	0.226782	0.196872	0.169265
153	Follicular lymphoma	67	M	0.13	0.148019	0.140623	0.130875
154	small lymphocytic lymphoma/ chronic lymphocytic leukemia	67	F	0.228	0.232214	0.23011	0.21289
155	High-grade B-cell lymphoma	54	M	0.141	0.164315	0.141901	0.137855
156	Mantle Cell lymphoma	52	M	0.238	0.267521	0.209656	0.2443
